# Variation at the Klotho gene locus does not affect cognitive function in up to 335,074 British Caucasians in the UK Biobank

**DOI:** 10.1101/838409

**Authors:** Hasnat A Amin, Fotios Drenos, Alexandra I Blakemore

## Abstract

The proportion of older adults in Western populations is increasing and there is, therefore, a need to define factors affecting maintenance of physical and cognitive health in old age. Variations in the Klotho (*KL*) gene, and specifically the *KL*-VS haplotype, have been identified by several authors as potentially influencing cognitive function and decline. We have attempted to verify the reported associations between *KL* variants, including the *KL*-VS haplotype, and cognitive function in up to 335,074 British Caucasian participants aged 40-79 years from the UK Biobank. We do not find evidence that *KL*-VS affects cognitive function or its decline with increasing age. We examined a further 244 *KL* variants and found that rs117650866 was associated with Prospective Memory, but could not replicate this in follow-up samples. In conclusion, there is insufficient evidence in the UK Biobank to support the concept that *KL* variants affect cognitive function or its rate of decline.
