## Supplementary Table 3 for "Variation at the Klotho gene locus does not affect cognitive function in up to 335,074 British Caucasians in the UK Biobank"

### Sheet: table_KLVSrates
Supplementary Table 3
Standardised coefficients (beta), standard errors (s.e.), sample sizes (n) and p-values (p) when regressing the rate of decline of cognitive measures on rs9536314 and on rs9527025 in the UK Biobank with (Adjusted) and without (Unadjusted) adjusting for ageT1, ageT12 and sex
		Unadjusted				Adjusted
Phenotype	Variant	n	beta	s.e	p	n	beta	s.e	p
Fluid Intel. Score	rs9536314	4916	-0.000955	0.0276	0.972	4916	-0.000332	0.0276	0.99
Fluid Intel. Score	rs9527025	4916	-0.00325	0.0276	0.906	4916	-0.0026	0.0276	0.925
Reaction Time	rs9536314	14392	0.00964	0.0161	0.55	14392	0.0103	0.0161	0.522
Reaction Time	rs9527025	14392	0.00957	0.0161	0.553	14392	0.0102	0.0161	0.527
Pairs Matching Errors R1	rs9536314	14045	0.0153	0.0163	0.348	14045	0.0157	0.0163	0.337
Pairs Matching Errors R1	rs9527025	14045	0.0145	0.0163	0.373	14045	0.0149	0.0163	0.361
Pairs Matching Errors R2	rs9536314	14012	-0.0135	0.0163	0.41	14012	-0.0136	0.0163	0.405
Pairs Matching Errors R2	rs9527025	14012	-0.0135	0.0163	0.41	14012	-0.0136	0.0163	0.405
Num. Memory Digits X4282	rs9536314	699	0.0527	0.0731	0.471	699	0.0487	0.0731	0.506
Num. Memory Digits X4282	rs9527025	699	0.0584	0.073	0.424	699	0.0547	0.073	0.454
Prospective Memory Errors X4291	rs9536314	4874	-0.019	0.0276	0.491	4874	-0.019	0.0276	0.49
Prospective Memory Errors X4291	rs9527025	4874	-0.0176	0.0276	0.524	4874	-0.0176	0.0276	0.524
