## Supplementary material for "Variation at the Klotho gene locus does not affect cognitive function in up to 335,074 British Caucasians in the UK Biobank": Table 1

### Sheet: Sheet1
Table 1
A description of the cognitive measures from the UK Biobank used in this study.
Category	Field ID	Description
Fluid Intelligence	20016	Number of correct answers given to 13 fluid intelligence questions within 2 minutes
	20191
Trail Making	20156	Duration to complete numeric path (trail #1)
	20157	Duration to complete alphanumeric path (trail #2)
	20247	Total errors traversing numeric path (trail #1)
	20248	Total errors traversing alphanumeric path (trail #2)
Reaction Time	20023	Mean time to correctly identify matching pairs of cards (based on 12 rounds)
Numeric Memory	20240	Maimum digits remembered correctly
	4282
Pairs Matching	20132	Number of incorrect matches in round when recalling the position of matching pairs of cards
	399
Symbol Digit Subs.	20159	Number of symbol digit matches made correctly
Prospective Memory	4291	Number of attempts to recall instruction
