## Supplementary material for "Variation at the Klotho gene locus does not affect cognitive function in up to 335,074 British Caucasians in the UK Biobank": Table 2

### Sheet: Copy of table2
Table 2
Demographics of the cohort by phenotype. The distribution of the phenotype is presented in the original units.
Phenotypes	n	age ±SD (years)	% female	phenotype ±SD
Fluid Intel. Score Baseline	108443	57.2 ±7.99	53.3	6.19 ±2.1
Fluid Intel. Score Follow Up 1	14420	61.4 ±7.19	50.9	6.66 ±2.04
Fluid Intel. Score Follow Up 2	13215	61.7 ±6.92	51.4	6.87 ±2.05
Fluid Intel. Score Online	75623	62.2 ±7.66	54.7	5.72 ±1.94
Reaction Time Baseline	333083	56.9 ±7.98	53.6	555 ±113
Reaction Time Follow Up 1	14492	61.4 ±7.18	50.9	555 ±109
Reaction Time Follow Up 2	13501	61.8 ±6.92	51.4	584 ±107
Pairs Matching Errors Baseline R1	328250	56.8 ±7.98	53.7	0.504 ±1.1
Pairs Matching Errors Baseline R2	327534	56.8 ±7.98	53.7	4.16 ±3.24
Pairs Matching Errors Follow Up 1 R1	14436	61.4 ±7.18	50.9	0.373 ±0.903
Pairs Matching Errors Follow Up 1 R2	14415	61.4 ±7.18	51	3.78 ±3
Pairs Matching Errors Follow Up 2 R1	13281	61.7 ±6.92	51.4	0.317 ±0.799
Pairs Matching Errors Follow Up 2 R2	13253	61.7 ±6.92	51.4	3.48 ±2.74
Pairs Matching Errors Follow Up 2 R3	5561	60.8 ±6.9	51.1	5.79 ±3.65
Pairs Matching Errors Online R1	77424	62.1 ±7.61	55.4	0.703 ±1.26
Pairs Matching Errors Online R2	77424	62.1 ±7.61	55.4	4.24 ±2.98
Pairs Matching Errors Online R3	10418	59.9 ±7.75	54.6	6.57 ±3.48
Trail Making Time (#1) Online	72982	62.2 ±7.6	54.2	39.1 ±15
Trail Making Time (#2) Online	72980	62.2 ±7.6	54.2	66.3 ±25.3
Trail Making Errors (#1) Online	15778	62.6 ±7.64	58.7	2.69 ±4.53
Trail Making Errors (#2) Online	27102	63 ±7.53	56.2	2.76 ±4.62
Symbol Digit Correct Online	80555	62.4 ±7.62	54.9	19.9 ±4.99
Num. Memory Digits Online	77813	62.2 ±7.61	55.1	6.94 ±1.47
Num. Memory Digits Baseline	34793	56.8 ±8.15	53.7	6.72 ±1.32
Num. Memory Digits Follow Up 2	5724	62.1 ±6.76	51.2	6.85 ±1.23
Prospective Memory Errors Baseline	106449	57.1 ±7.99	53.6	1.27 ±1
Prospective Memory Errors Follow Up 1	14204	61.3 ±7.18	51.1	1.18 ±0.689
Prospective Memory Errors Follow Up 2	13151	61.7 ±6.92	51.6	1.14 ±0.555
