## Supplementary material for "Variation at the Klotho gene locus does not affect cognitive function in up to 335,074 British Caucasians in the UK Biobank": Table 3

### Sheet: Sheet1
Table 3
Standardised coefficients (beta), standard errors (s.e.), sample sizes (n) and p-values (p) when regressing cognitive measures on rs117650866 in the UK Biobank adjusted for age, age² and sex in the full baseline sample (Discovery), and in 3 independent samples (i.e. in participants who were present at baseline only (Baseline) and in participants who were present at the first follow up only (Follo…
	n	beta	s.e.	p
Discovery	106449	0.106	0.0221	1.66e-06
Baseline	99064	0.112	0.0229	9.4e-07
Follow Up 1	8189	-0.059	0.0794	0.458
Follow Up 2	5666	-0.117	0.101	0.248
