## Supplementary Table 1 for "Variation at the Klotho gene locus does not affect cognitive function in up to 335,074 British Caucasians in the UK Biobank"

### Sheet: table_KLVSunadjusted
Supplementary Table 1
Standardised coefficients (beta), standard errors (s.e.), sample sizes (n) and p-values (p) when regressing cognitive measures on rs9536314 and on rs9527025 in the UK Biobank with (All Participants) and without (≥69 years old) including participants less than 69 years old and not adjusted
		All Participants				≥69 years old
Phenotype	Variant	n	beta	s.e	p	n	beta	s.e	p
Fluid Intel. Score Baseline	rs9536314	108443	0.00903	0.00588	0.125	3939	0.0546	0.0307	0.0749
Fluid Intel. Score Baseline	rs9527025	108443	0.00914	0.00588	0.12	3939	0.0563	0.0306	0.0664
Fluid Intel. Score Follow Up 1	rs9536314	14420	0.000214	0.0161	0.989	2362	0.0105	0.0403	0.795
Fluid Intel. Score Follow Up 1	rs9527025	14420	0.000458	0.0161	0.977	2362	0.0112	0.0403	0.781
Fluid Intel. Score Follow Up 2	rs9536314	13215	0.0142	0.0168	0.398	2582	0.026	0.038	0.493
Fluid Intel. Score Follow Up 2	rs9527025	13215	0.0139	0.0168	0.406	2582	0.0239	0.038	0.529
Fluid Intel. Score Online	rs9536314	75623	-0.002	0.00708	0.778	17614	-0.00329	0.0147	0.823
Fluid Intel. Score Online	rs9527025	75623	-0.00184	0.00708	0.795	17614	-0.00181	0.0147	0.902
Reaction Time Baseline	rs9536314	333083	0.00368	0.00335	0.271	12417	-0.00967	0.0171	0.572
Reaction Time Baseline	rs9527025	333083	0.00375	0.00335	0.262	12417	-0.00762	0.0171	0.656
Reaction Time Follow Up 1	rs9536314	14492	0.00793	0.0161	0.621	2383	0.035	0.0402	0.383
Reaction Time Follow Up 1	rs9527025	14492	0.00725	0.0161	0.652	2383	0.0346	0.0401	0.389
Reaction Time Follow Up 2	rs9536314	13501	0.0138	0.0166	0.405	2688	0.0677	0.0371	0.0683
Reaction Time Follow Up 2	rs9527025	13501	0.0141	0.0166	0.396	2688	0.0695	0.0371	0.0614
Pairs Matching Errors Online R1	rs9536314	77424	0.000281	0.00701	0.968	17548	-0.00848	0.0147	0.564
Pairs Matching Errors Online R1	rs9527025	77424	0.000553	0.00701	0.937	17548	-0.00774	0.0147	0.599
Pairs Matching Errors Online R2	rs9536314	77424	0.00108	0.00701	0.878	17548	-0.0179	0.0147	0.224
Pairs Matching Errors Online R2	rs9527025	77424	0.00099	0.00701	0.888	17548	-0.0175	0.0147	0.235
Pairs Matching Errors Online R3	rs9536314	10418	-0.00618	0.0191	0.746	1529	-0.07	0.0497	0.159
Pairs Matching Errors Online R3	rs9527025	10418	-0.00489	0.0191	0.797	1529	-0.07	0.0497	0.159
Pairs Matching Errors Baseline R1	rs9536314	328250	-0.00416	0.00337	0.218	12020	-0.0346	0.0173	0.0464
Pairs Matching Errors Baseline R1	rs9527025	328250	-0.00425	0.00337	0.208	12020	-0.0346	0.0173	0.0461
Pairs Matching Errors Baseline R2	rs9536314	327534	0.00512	0.00338	0.129	11965	-0.00538	0.0174	0.757
Pairs Matching Errors Baseline R2	rs9527025	327534	0.00501	0.00338	0.138	11965	-0.00661	0.0174	0.704
Pairs Matching Errors Follow Up 1 R1	rs9536314	14436	0.0156	0.0161	0.331	2365	-0.0133	0.0404	0.742
Pairs Matching Errors Follow Up 1 R1	rs9527025	14436	0.0154	0.0161	0.337	2365	-0.0141	0.0404	0.727
Pairs Matching Errors Follow Up 1 R2	rs9536314	14415	-0.00543	0.0161	0.736	2364	-0.0336	0.0403	0.406
Pairs Matching Errors Follow Up 1 R2	rs9527025	14415	-0.00588	0.0161	0.715	2364	-0.0352	0.0403	0.383
Pairs Matching Errors Follow Up 2 R1	rs9536314	13281	-0.000796	0.0167	0.962	2616	0.0177	0.0377	0.638
Pairs Matching Errors Follow Up 2 R1	rs9527025	13281	-0.000464	0.0167	0.978	2616	0.0184	0.0377	0.626
Pairs Matching Errors Follow Up 2 R2	rs9536314	13253	-0.00313	0.0168	0.852	2606	-0.028	0.0378	0.46
Pairs Matching Errors Follow Up 2 R2	rs9527025	13253	-0.0024	0.0168	0.886	2606	-0.0318	0.0378	0.4
Pairs Matching Errors Follow Up 2 R3	rs9536314	5561	0.00822	0.026	0.752	888	0.0951	0.0643	0.14
Pairs Matching Errors Follow Up 2 R3	rs9527025	5561	0.00856	0.026	0.742	888	0.0951	0.0643	0.14
Trail Making Time (#1) Online	rs9536314	72982	0.00292	0.0072	0.685	16638	0.0228	0.015	0.129
Trail Making Time (#1) Online	rs9527025	72982	0.00315	0.0072	0.661	16638	0.0225	0.015	0.133
Trail Making Time (#2) Online	rs9536314	72980	-0.00461	0.0072	0.522	16638	0.0142	0.015	0.342
Trail Making Time (#2) Online	rs9527025	72980	-0.00411	0.0072	0.568	16638	0.0138	0.015	0.356
Trail Making Errors (#1) Online	rs9536314	15778	0.021	0.0156	0.178	3979	0.054	0.0307	0.0784
Trail Making Errors (#1) Online	rs9527025	15778	0.0207	0.0156	0.184	3979	0.054	0.0307	0.0784
Trail Making Errors (#2) Online	rs9536314	27102	0.00175	0.0118	0.882	7202	0.0188	0.0228	0.41
Trail Making Errors (#2) Online	rs9527025	27102	0.00161	0.0118	0.892	7202	0.0187	0.0229	0.412
Symbol Digit Correct Online	rs9536314	80555	-0.00692	0.00685	0.313	19381	-0.0291	0.0139	0.0367
Symbol Digit Correct Online	rs9527025	80555	-0.00707	0.00686	0.302	19381	-0.029	0.0139	0.0373
Num. Memory Digits Online	rs9536314	77813	0.00961	0.00698	0.169	18027	0.0059	0.0145	0.683
Num. Memory Digits Online	rs9527025	77813	0.00968	0.00698	0.166	18027	0.00629	0.0145	0.663
Num. Memory Digits Baseline	rs9536314	34793	0.0135	0.0104	0.191	1262	-0.00129	0.0515	0.98
Num. Memory Digits Baseline	rs9527025	34793	0.0131	0.0104	0.205	1262	-0.00385	0.0515	0.94
Num. Memory Digits Follow Up 2	rs9536314	5724	0.0286	0.0252	0.257	1251	0.0496	0.0532	0.351
Num. Memory Digits Follow Up 2	rs9527025	5724	0.0296	0.0252	0.241	1251	0.0474	0.0532	0.373
Prospective Memory Errors Baseline	rs9536314	106449	-0.00369	0.00594	0.535	3810	0.00388	0.0312	0.901
Prospective Memory Errors Baseline	rs9527025	106449	-0.00358	0.00594	0.547	3810	0.00224	0.0312	0.943
Prospective Memory Errors Follow Up 1	rs9536314	14204	-0.0193	0.0162	0.232	2285	-0.027	0.041	0.51
Prospective Memory Errors Follow Up 1	rs9527025	14204	-0.0192	0.0162	0.235	2285	-0.0275	0.041	0.502
Prospective Memory Errors Follow Up 2	rs9536314	13151	0.00408	0.0168	0.808	2551	0.0254	0.0381	0.506
Prospective Memory Errors Follow Up 2	rs9527025	13151	0.00307	0.0168	0.855	2551	0.0258	0.0381	0.498
