## Supplementary Table 2 for "Variation at the Klotho gene locus does not affect cognitive function in up to 335,074 British Caucasians in the UK Biobank"

### Sheet: table_KLVS_ADDxage2_ADDxSEX
Supplementary Table 2
Standardised coefficients (beta), standard errors (s.e.), sample sizes (n) and p-values (p) when regressing cognitive measures on rs9536314 and on rs9527025 in the UK Biobank with a genotype*age interaction term and adjusted for age, age2 and sex
Phenotype	Variant	n	beta	s.e	p
Fluid Intel. Score Baseline	rs9536314	108443	-0.125	0.0842	0.139
Fluid Intel. Score Baseline	rs9527025	108443	-0.125	0.0842	0.138
Fluid Intel. Score Follow Up 1	rs9536314	14420	0.0402	0.248	0.871
Fluid Intel. Score Follow Up 1	rs9527025	14420	0.061	0.248	0.806
Fluid Intel. Score Follow Up 2	rs9536314	13215	0.0392	0.3	0.896
Fluid Intel. Score Follow Up 2	rs9527025	13215	0.0633	0.3	0.833
Fluid Intel. Score Online	rs9536314	75623	0.024	0.108	0.825
Fluid Intel. Score Online	rs9527025	75623	0.0287	0.108	0.791
Symbol Digit Correct Online	rs9536314	80555	0.105	0.0943	0.264
Symbol Digit Correct Online	rs9527025	80555	0.106	0.0943	0.261
Reaction Time Baseline	rs9536314	333083	0.0554	0.046	0.228
Reaction Time Baseline	rs9527025	333083	0.0561	0.0459	0.222
Reaction Time Follow Up 1	rs9536314	14492	0.12	0.239	0.615
Reaction Time Follow Up 1	rs9527025	14492	0.103	0.239	0.667
Reaction Time Follow Up 2	rs9536314	13501	-0.66	0.287	0.0215
Reaction Time Follow Up 2	rs9527025	13501	-0.685	0.287	0.0171
Pairs Matching Errors Online R1	rs9536314	77424	0.0999	0.108	0.353
Pairs Matching Errors Online R1	rs9527025	77424	0.0862	0.108	0.423
Pairs Matching Errors Online R2	rs9536314	77424	0.168	0.107	0.117
Pairs Matching Errors Online R2	rs9527025	77424	0.164	0.107	0.125
Pairs Matching Errors Online R3	rs9536314	10418	0.503	0.291	0.0838
Pairs Matching Errors Online R3	rs9527025	10418	0.502	0.291	0.0843
Pairs Matching Errors Baseline R1	rs9536314	328250	0.112	0.0483	0.0202
Pairs Matching Errors Baseline R1	rs9527025	328250	0.113	0.0483	0.0195
Pairs Matching Errors Baseline R2	rs9536314	327534	0.0193	0.0481	0.689
Pairs Matching Errors Baseline R2	rs9527025	327534	0.0175	0.0481	0.715
Pairs Matching Errors Follow Up 1 R1	rs9536314	14436	0.657	0.25	0.00854
Pairs Matching Errors Follow Up 1 R1	rs9527025	14436	0.655	0.25	0.00879
Pairs Matching Errors Follow Up 1 R2	rs9536314	14415	0.00622	0.249	0.98
Pairs Matching Errors Follow Up 1 R2	rs9527025	14415	0.013	0.249	0.958
Pairs Matching Errors Follow Up 2 R1	rs9536314	13281	-0.0864	0.299	0.773
Pairs Matching Errors Follow Up 2 R1	rs9527025	13281	-0.092	0.3	0.759
Pairs Matching Errors Follow Up 2 R2	rs9536314	13253	0.647	0.299	0.0303
Pairs Matching Errors Follow Up 2 R2	rs9527025	13253	0.67	0.299	0.0248
Pairs Matching Errors Follow Up 2 R3	rs9536314	5561	-0.397	0.455	0.383
Pairs Matching Errors Follow Up 2 R3	rs9527025	5561	-0.42	0.455	0.356
Trail Making Time (#1) Online	rs9536314	72982	-0.103	0.107	0.334
Trail Making Time (#1) Online	rs9527025	72982	-0.104	0.107	0.332
Trail Making Time (#2) Online	rs9536314	72980	-0.0446	0.104	0.668
Trail Making Time (#2) Online	rs9527025	72980	-0.0436	0.104	0.675
Trail Making Errors (#1) Online	rs9536314	15778	0.0135	0.237	0.955
Trail Making Errors (#1) Online	rs9527025	15778	0.00967	0.237	0.967
Trail Making Errors (#2) Online	rs9536314	27102	0.0126	0.182	0.945
Trail Making Errors (#2) Online	rs9527025	27102	0.00984	0.182	0.957
Num. Memory Digits Online	rs9536314	77813	0.131	0.107	0.219
Num. Memory Digits Online	rs9527025	77813	0.127	0.107	0.236
Num. Memory Digits Baseline	rs9536314	34793	0.118	0.144	0.412
Num. Memory Digits Baseline	rs9527025	34793	0.116	0.144	0.42
Num. Memory Digits Follow Up 2	rs9536314	5724	0.0787	0.474	0.868
Num. Memory Digits Follow Up 2	rs9527025	5724	0.0649	0.474	0.891
Prospective Memory Errors Baseline	rs9536314	106449	-0.00565	0.0854	0.947
Prospective Memory Errors Baseline	rs9527025	106449	-0.00453	0.0854	0.958
Prospective Memory Errors Follow Up 1	rs9536314	14204	0.335	0.252	0.184
Prospective Memory Errors Follow Up 1	rs9527025	14204	0.336	0.252	0.183
Prospective Memory Errors Follow Up 2	rs9536314	13151	-0.164	0.301	0.587
Prospective Memory Errors Follow Up 2	rs9527025	13151	-0.145	0.301	0.63
